# A genetic toolkit for studying transposon control in the *Drosophila melanogaster* ovary

**DOI:** 10.1101/2021.06.29.450424

**Authors:** Mostafa F. ElMaghraby, Laszlo Tirian, Kirsten-André Senti, Katharina Meixner, Julius Brennecke

## Abstract

Argonaute proteins of the PIWI class complexed with PIWI-interacting RNAs (piRNAs) protect the animal germline genome by silencing transposable elements. One of the leading experimental systems for studying piRNA biology is the *Drosophila melanogaster* ovary. In addition to classical mutagenesis, transgenic RNA interference (RNAi), which enables tissue-specific silencing of gene expression, plays a central role in piRNA research. Here, we establish a versatile toolkit focused on piRNA biology that combines germline transgenic RNAi, GFP marker lines for key proteins of the piRNA pathway, and reporter transgenes to establish genetic hierarchies. We compare constitutive, pan-germline RNAi with an equally potent transgenic RNAi system that is activated only after germ cell cyst formation. Stage-specific RNAi allows us to investigate the role of genes essential for germline cell survival, for example nuclear RNA export or the SUMOylation pathway, in piRNA-dependent and independent transposon silencing. Our work forms the basis for an expandable genetic toolkit provided by the Vienna Drosophila Resource Center.
