## Supplemental Tables for "A genetic toolkit for studying transposon control in the *Drosophila melanogaster* ovary": Table_S1_Drosophila melanogaster Fly Strains.xlsx

### Sheet: Table Fly strains
Stock ID	Category	Genotype	Gene name	Synonyms	CG_Number	Source	Notes
BDSC_7062	GAL4 driver	w[*]; P{w[+mC]=matalpha-GAL4-VP16}V2H/CyO	alphaTub67C, GAL4::VP16	Mat-tub-GAL4		Daniel St Johnston	GAL4-VP16 fusion protein expressed under the control of the alphaTub67C promoter. Chr. 2
BDSC_44241	GAL4 driver	w[1118]; P{w[+mC]=osk-GAL4::VP16}A11/CyO	osk::VP16	Oskar-GAL4	CG10901	Imre Gaspar	Expresses GAL4 fused to the VP16 activator domain in the germ line under control of osk regulatory sequences. Chr. 2
BDSC_31777	GAL4 driver	Cog-GAL4; internalGT-GAL4; nos-GAL4;		Referred to as 'maternal triple driver' (MTD)		Bloomington stock 31777	pan oogenesis GAL4 driver; Cog-GAL4; internalGT-GAL4; nos-GAL4;
	GAL4 driver	w; matalpha-GAL4-VP16, osk-GAL4-VP16/CyO;		Tosk-Gal4		This paper	Based on BDSC stocks 7062 and 44241
	GAL4 driver	w; matalpha-GAL4-VP16,osk-GAL4-VP16/CyO; bam-GAL4/TM3, Ser		Bam-TOsk-Gal4		This paper
	RNAi line	w; ; pW20>w_sh[attP2]/TM3, Sb;	w	white	CG2759	Mohn et al., 2014
	RNAi line	w; ; pW20>rhi_sh[attP2]/TM3, Sb;	rhi	Rhino	CG10683	Mohn et al., 2014
	RNAi line	; ; pGLKD>aub_sh1[attP2]/TM3;	aub	aubergine	CG6137	Ni et al., 2011
	RNAi line	w; ; pW20>thoc5_sh[attP2]/TM3, Sb;	thoc5		CG2980	This paper	ctagcagtCAAGCTCACTGCGTTAAAGAAtagttatattcaagcataTTCTTTAACGCAGTGAGCTTGgcg
	RNAi line	w; ; pW20>thoc7_sh[attP2]/TM3, Sb;	thoc7		CG17143	This paper	ctagcagtCAACAGTTCGATGCTGTACAAtagttatattcaagcataTTGTACAGCATCGAACTGTTGgcg
BDSC_33666	RNAi line	w; ; pW20>Hel25E_sh[attP2]/TM3, Sb;	Hel25E	UAP56	CG7269	Bloomington stock 33666	ctagcagtTTCAGACAATGTGTTGACAAAtagttatattcaagcataTTTGTCAACACATTGTCTGAAgcg
VDRC_33685	RNAi line	w; P{GD10017}v33685;	ubc9	lwr	CG3018	VDRC stock 33685
VDRC_105980	RNAi line	w; P{KK101786}VIE-260B;	smt3	SUMO	CC4494	VDRC stock 105980
	tagged endogenous genes	w; AID-FLAG-V5-Precission-GFP-Piwi/CyO;	Piwi		CG6122	ElMaghraby et al., 2018
	tagged endogenous genes	w; Boot_GFP_Precission_V5_3xFLAG;	Boot	Bootlegger	CG13741	ElMaghraby et al., 2019
BDSC_41556	RNAi line	w; ; pW20>eGFP_sh[attP2]/TM3, Sb;	Green Fluorescent Protein	GFP		Neumüller et al., 2012	GFPshRNA line
	GAL4 driver	; tj-GAL4;	tj	traffic jam	CG10034	from Kyoto collection	somatic follicle cell driver
	reporter line	w; pUASP-H2A-EGFP-BLRP/CyO;	His 2A	Histone 2A		This paper	by KS Senti, in attP33
	reporter line	w; AID-FLAG-V5-Precission-GFP-Piwi; pW20>eGFP_shRNA	piwi		CG6122	This paper	based on AID-GFP-Piwi knockin and Bloomington stock 41556
BDSC_36074	RNAi line	w; ; pW22>aos1_sh[attP2]/TM3, Sb;	aos1	Activator of SUMO 1	CG12276	Bloomington stock 36074	Expresses dsRNA for RNAi of Aos1 (FBgn0029512) under UAS control in the VALIUM22 vector.
BDSC_35806	RNAi line	w; ; pW22>uba2_sh[attP2]/TM3, Sb;	Uba2	Ubiquitin-like activating enzyme 2	CG7528	Bloomington stock 35806	Expresses dsRNA for RNAi of Uba2 (FBgn0029113) under UAS control in the VALIUM22 vector.
BDSC_32956	RNAi line	w; ; pW>su(var)2-10_sh[attP2]/TM3, Sb;	Su(var)2-10	Suppressor of variegation 2-10	CG8068	Bloomington stock 32956
BDSC_34021	RNAi line	w; ; pW22>CRM1_sh[attP2]/TM3, Sb;	embargoed	emb, xpo1	CG13387	Bloomington stock 34021	Expresses dsRNA for RNAi of emb (FBgn0020497) under UAS control in the VALIUM20 vector.
	MTD;GFP reporter	Cog-GAL4; NGT-GAL4/If; nos-GAL4, Thoc5-GFP_Precission_V5_3xFLAG/TM3,Ser;	thoc5		CG2980	This paper
	MTD;GFP reporter	Cog-GAL4; NGT-GAL4/If; nos-GAL4,/3xFLAG_V5_Precission_GFP-Thoc7/TM3,Ser;	thoc7		CG17143	This paper
	MTD;GFP reporter	Cog-GAL4; NGT-GAL4/If; nos-GAL4,/3xFLAG_V5_Precission_GFP-THO2/TM3,Ser;	Tho2		CG31671	This paper
	MTD;GFP reporter	Cog-GAL4; NGT-GAL4/CyO; nos-GAL4, 3xFLAG_V5_Precission_GFP-rhi/TM3,Ser;	rhi	rhino	CG10683	Mohn et al., 2014
	MTD;GFP reporter	Cog-GAL4; NGT-GAL4/CyO; nos-GAL4, 3xFLAG_V5_Precission_GFP-cuff/TM3,Ser;	cuff	cutoff	CG13190	Mohn et al., 2014
	MTD;GFP reporter	Cog-GAL4; NGT-GAL4/CyO; nos-GAL4, 3xFLAG_V5_Precission_GFP-del/TM3,Ser;	del	deadlock	CG9252	Mohn et al., 2014
	MTD;GFP reporter	Cog-GAL4; NGT-GAL4; nos-GAL4, Zuc_GFP_Precission_V5_3xFLAG/TM3, Ser;	zuc	zucchini	CG12314	Hayashi & Schnabl et al., 2016
	MTD;GFP reporter	Cog-GAL4; NGT-GAL4; nos-GAL4, nos-GAL4, 3xFLAG_V5_Precission_GFP-Nxf2/TM3, Ser;	nxf2	Nuclear export factor 2	CG4118	This paper
	MTD;GFP reporter	Cog-GAL4; NGT-GAL4; nos-GAL4, Nxf3_GFP_Precission_V5_3xFLAG[attP2]/TM3, Ser;	nxf3	Nuclear export factor 3	CG32135	ElMaghraby et al., 2019
	MTD;GFP reporter	Cog-GAL4; NGT-GAL4/CyO; nos-GAL4, 3xFLAG_V5_Precission_GFP-Hel25E/TM3,Ser;	Hel25E	UAP56	CG7269	ElMaghraby et al., 2019
	MTD;GFP reporter	Cog-GAL4; NGT-GAL4/CyO; nos-GAL4, GFP-vas/TM3,Ser;	vas	vasa	CG46283	This paper
	MTD;GFP reporter	Cog-GAL4; NGT-GAL4/CyO; nos-GAL4, 3xFLAG_V5_Precission_GFP-moon/TM3,Ser;	moon	moonshiner	CG12721	ElMaghraby et al., 2019
	MTD;GFP reporter	Cog-Gal4; NGT-Gal4/CyO; nosGal4, 3xFLAG_V5_Precission_GFP-Gtsf1/TM3,Ser;	arx	asterix/Gtsf1	CG3893	This paper
	MTD;GFP reporter	Cog-GAL4; NGT-GAL4/CyO; nos-GAL4, Boot-GFP_Precission_V5_3xFLAG/TM3,Ser;	Boot	Bootlegger	CG13741	ElMaghraby et al., 2019
	MTD;GFP reporter	Cog-Gal4; NGT-Gal4/CyO; nosGal4, 3xFLAG_V5_Precission_GFP-Gasz/TM3,Ser;	Gasz		CG2183	This paper
	MTD;GFP reporter	Cog-Gal4; NGT-Gal4/CyO; nosGal4, 3xFLAG_V5_Precission_GFP-Nbr/TM3,Ser;	Nbr	Nibbler	CG9247	This paper
	MTD;GFP reporter	Cog-GAL4; NGT-GAL4/CyO; nos-GAL4, 3xFLAG_V5_Precission_GFP_Panx/TM3, Ser;	Panx	Panoramix	CG9754	This paper
	MTD;GFP reporter	Cog-GAL4; NGT-GAL4/CyO; nos-GAL4, Su(var)3-9-GFP_Precission_V5_3xFLAG/TM3, Ser;	Su(var)3-9	Suppressor of variegation 3-9	CG43664	This paper
	MTD;GFP reporter	Cog-GAL4; NGT-GAL4/CyO; nos-GAL4, 3xFLAG_V5_Precission_GFP_Egg/TM3, Ser;	egg	eggless	CG12196	This paper
	MTD;GFP reporter	Cog-Gal4; NGT-Gal4/CyO; nos-Gal4, BoxB_GFP_sensor/TM3,Ser;				Sienski et al., 2015	MTD boxB sensor stock
	MTD;GFP reporter	Cog-GAL4; NGT-GAL4/CyO; nos-GAL4, spnE-GFP/TM3,Ser;	spn-E	spindle-E	CG3158	This paper
	MTD;GFP reporter	Cog-GAL4; NGT-GAL4/CyO; nos-GAL4, GFP-piwi/TM3,Ser;	piwi		CG6122	Senti et al. 2015
	MTD;GFP reporter	Cog-GAL4; NGT-GAL4/CyO; nos-GAL4, CG14438-GFP/TM3,Ser;	sov	small ovary	CG14438	This paper
	MTD;GFP reporter	Cog-GAL4; NGT-GAL4/CyO; nos-GAL4, GFP-aub/TM3,Ser;	aub	aubergine	CG6137	Oliveri et al., 2012
	Gal4 driver	Cog-GAL4; NGT-GAL4; Sb/TM3,Ser;				This paper	entry strain
