## Supplemental Tables for "A genetic toolkit for studying transposon control in the *Drosophila melanogaster* ovary": Table_S2_Stellaris probes.xlsx

### Sheet: RNA-FISH probes
Supplementary Table 2: Stellaris probe sequences
Probe set target:	Blood	HMS Beagle	R1
Probe set name:	blood_Pol_Cal590	HMSbeagle1GAG	R1element
Source:	ElMaghraby et al., 2019	This paper	This paper
probe1	TGGTTCTGTTTCTAGACCAA	GCTGATGGTCTTATTATATT	CATCCTCCAGCGATGAAAAC
probe2	TTGTAGAAATTGTTAGCCGA	CCGGTCTTTCGTTTGAACTA	AGTGGAAACATCAGGGGCAA
probe3	TTCCCCTAATCTGAGTTTTT	CAGGTCGTGTCTTTCTGAGG	TCCAACCGAAGGAGTACGAA
probe4	AATTTTTTTACCTGTCTGGC	CTGTTCGACACTCATGTCTA	GAATCTTTTCGATGCCATCA
probe5	GGTTCAACTATTCCATCATC	GAGTATTGTTGTTCATTTGT	CACATTCAGTCCAAGTTCTG
probe6	GTGGTTTCTTTGGAACCAAA	AATTCTGCTGGATTTCCAGA	CAGAGTCATTTCACTGTCGA
probe7	CTTTTTTCCGTGGAATTCGG	CACATCAGCACTTCCAACAA	CACGTCCTACATCAAGTTTC
probe8	ACTTTGCTCTTCCTAATTGA	TTTGGTATTCCAAGGTAGTT	TCGGCATCGGAACGAAAACC
probe9	CCAGACATTAGGTCGAGACA	TGGCCTTGAACCAAAGTTGA	CTGCATTCACTAACCTTGTG
probe10	TTCTAGTTCTATCTGGTGGA	GCGACAGATTTTTGTAGACG	GCAAGCATTCGAGAGCATAT
probe11	GACGTTATATCTCTATACCT	TGCAGCCGACTTTATTTAGA	CTGCACCAGAGCAAACATTG
probe12	GAAGGAGTTTGGTGCTACTT	ACAAAGTGCTCGGATTCTCG	CTGATGATCCACTAGGATGG
probe13	TGTCGTCTACATAGCTCGAA	CTGGCTCTTTTATTGCCAAA	CCATAATCTGTGGTGAGAGT
probe14	GAACATTTCCCTGGATGTAG	GCATGGTTTGACCTGAAAGT	AGCCAAAACTCCCTTTAACG
probe15	GCATCTGTTGGTATAGGATA	TGAAACTCGACTGTTGACCC	TATGCGGCGCAAAGGAAGAT
probe16	GAAGGCTACGAAACGCCTAG	ATGGGATGTCGTGGAGGGAC	AGAGTTTGCTAAGCCACATG
probe17	AGTGGCGTGAATGATCAGAA	GGAATGGCTGGCCTAAATAT	CTAGTCGCTCTGTGATTATC
probe18	TCTGCTGTCCATTCGAATTG	TTAGACACGTGTTGCCTTGG	ATGCTGCTTCATTGACGATT
probe19	ACCGAAATCTGGGTACTGTA	AATGAACGGTGCATTACCGA	TTCGGCCACAACAGTAATGA
probe20	CTGTTTACTAGCATCGGTTG	GTTTGGTCGCAAAGGGACGG	ATTGGAGAAGTTCCAGGACG
probe21	TGATCTTGTGTAAGTACCGC	AATGTTTCGCGTCTGTACAC	TACTCACAATTTCCTCCTTG
probe22	CACTGGAAGTTGTTGACCAT	CGAGTGTGGTCTATTCATAT	CTAGCGCAGTATCACATACA
probe23	AGTGAACATTCTTGAAGCGT	GTAGTTCTTTTGTCGTTTGT	GCGACGAAGTCTTCGAACTT
probe24	GAATGGCCGTTAATTCTTGT	TCTCATGTTCACTGTTTGGA	GACCACTACAAGCTCTACAG
probe25	CGAAAATGATTTATGGCCCA	GACCCAGTTACTTCAATACT	TGCAGATAGTGCCATTGATG
probe26	ACCATGAAATGCTTGCCATA	GCTGTTTATATTGTTCTGGG	CTGGAAAGTATCCCAATCGG
probe27	GACAATGGTCTATGATCGCT	GTCCATCACAGTATTCATTT	AGCAACGAGACAACTCGTGG
probe28	CGAGTGAGTTTTGAACTTGG	TCGCTGTCCAAATTGTCTAT	TATTCCTCTGTATGAGGAGG
probe29	CGTCCGCAATATGGTTATCT	AAATGCAACACGTGGTCTCG	TCCAAAGACTGGTAGCAAGC
probe30	CAGGAATTTTCCTGTTTAGC	TTTTATTAGAGCCTGTGTCA	CACACGATTCACCATGATGG
probe31	TTTTGACTATTGCTTCGTCC	ACCAAATTGGGCTGGATGTA	CGAAATCCGAATTGCCATCT
probe32	CTTCATAGACTTTGGGCTTT	GTTATTTGGTATCGCGTTCG	CATTCGACGTTGTCGAATGC
probe33	GTCATCAACATCAAAGCGTG	GAGTATCAGCTATGTAAGGC	GGAGAAAAAGCTCTGCCACA
probe34	GCATTCCGGCTTTTGAAATA	GATATTTTTACATCACCGCC	TATGTCCCAGATAAATGGGC
probe35	AATTGGAACATCTGTTCGCT	TCGAAAAGGCTTGCTCTTTT	GAGACGCTGAAGCAGTACAT
probe36	CTACTTTTTCGAGTACTCGG	GTCTTCAGCGTTGGTAACAA	TCGACGAGAAGCAGCAAGTC
probe37	TTTTGACTGGGTTCGCGAAA	TTCATTGTGTCTTTGCCAAG	TTTCATTCCTTCACTAACCG
probe38	GAGATTGTCTTGGTCATCTG	AAATCAATTTGCGCTCCCAT	ATGAGTCCGTCATATATGGT
probe39	GGAGTTTTCGTATGTGTTGT	CAGTGTCATGGTTAGGTTCT	CACCAAACAGCACACAAGGT
probe40	GCGCTAGATGTTAGATTTTC	AGAACAACTCTTTTCCCGTT	AAAGGCATCCAAGCAGGATT
probe41	AAAGTTCGGTGGCTTCTTTC	AGCCTCGAACTGTTTTTCTT	TCGCTAATAACTTAGCAGCC
probe42	AGGGTGTTGTATTGAAGCAA	ATTCTCGGACTAATTGTGCT	ATCCACGTTTTAGCTTGTAT
probe43	GGGCAATAGTCATGGACTAT	CAATATCATTCTCTGTTCCA	TAAGACACGCAATGTCCTCG
probe44	TCTGCCAAATACTAGTTCGT	GACCTGGATACGAATCAATT	TAAACACTCCTCTAGGCGAG
probe45	AGAGTAGTCGTCTAAGTTGT	CTTACACTTGTTGTGTAGGT	TGGGATAAACCTATGCGTCA
probe46	CTAGTCTGCATTTAAGCTCT	CGATATAGTTCGGATTGCTG	CCGATAGGCAAGAGTAACGT
probe47	CTTGCTCTGTTGTACGACAA	ATTTTGAGTATATTGGCGTA	GTCCTCATCGAGAATCCAAA
probe48	CCGCTTTTGCTTTTTCTAAC	AATTTGTTTGTGTACCTCGT	CTCTTCCGTGCAAAAATGCA
