## Supplemental Tables for "A genetic toolkit for studying transposon control in the *Drosophila melanogaster* ovary": Table_S3_Antibody List .xlsx

### Sheet: Sheet1
Supplementary Table 3 Antibodies
Reagent name	Source	Identifier	Experiment
Anti-ATP5A antibody [15H4C4] produced in mouse	Abcam	Cat# ab14748	western blot loading control 1:20000
Anti-GFP Living Colors A.v. Monoclonal Antibody (JL-8) produced in mouse	Takara	Cat# 632381	western blot 1:1000
Monoclonal ANTI-FLAG M2 antibody produced in mouse	Sigma Aldrich	Cat# F3165-.2MG	western blot 1:1000
Anti-Piwi monoclonal antibody produced in mouse	Senti et al., 2015	Anti-Piwi_8C-E4	Western blot 1:1000, Immunofluorescence 1:1000
Anti-SUMO-2/3 monoclonal antibody produced in mouse	Cytoskelton, Inc.	Clone 12F3	immunofluorescence staining 1:500
Anti-Aubergine monoclonal antibody produced in mouse	Senti et al., 2015	Anti-Aub_8A3-D7	Western blot 1:1000, Immunofluorescence 1:1000
Anti-CG13741 monoclonal antibody produced in mouse	ElMaghraby et al., 2019	Anti-CG13741_8C5-D10	Western blot 1:4, Immunofluorescence 1:200
Anti-Mouse IgG (whole molecule)–Peroxidase antibody produced in rabbit	Sigma Aldrich	Cat# A9044-2ML	western blot 1:8000
Goat anti-Mouse IgG (H+L) Cross-Adsorbed Secondary Antibody, Alexa Fluor 568	Thermo Fisher Scientific	Cat# A-11004	immunofluorescence staining 1:1000
Goat anti-Mouse IgG (H+L) Cross-Adsorbed Secondary Antibody, Alexa Fluor 647	Thermo Fisher Scientific	Cat# A-21235	immunofluorescence staining 1:1000
Wheat Germ Agglutinin, Alexa Fluor 647 Conjugate	Thermo Fisher Scientific	Cat# W32466	immunofluorescence staining 1:200
