## Supplemental Tables for "A genetic toolkit for studying transposon control in the *Drosophila melanogaster* ovary": Table_S4_Oligo sequences.xlsx

### Sheet: Sheet1
Oligo#	Name	Sequence	Source	Purpose
1	HeTa_mRNA_FW	CGCGCGGAACCCATCTTCAGA	Sigma-Aldrich	Oligos used for RTqPCR of transposon mRNAs
2	HeTa_mRNA_RE	CGCCGCAGTCGTTTGGTGAGT	Sigma-Aldrich
3	blood_mRNA_FW	AACAATAGAAAGAAGCCACCGAAC	Sigma-Aldrich
4	blood_mRNA_RE	AGTCATGGACTATTGAGGGTGTTG	Sigma-Aldrich
5	burdock_mRNA_FW	CGGTAAAATCGCTTCATGGT	Sigma-Aldrich
6	burdock_mRNA_RE	ACGTTGCATTTCCCTGTTTC	Sigma-Aldrich
7	Rrp49_mRNA_FW	CCGCTTCAAGGGACAGTATCTG	Sigma-Aldrich
8	Rrp49_mRNA_RE	ATCTCGCCGCAGTAAACGC	Sigma-Aldrich
